# Multinomial modelling of TB/HIV co-infection yields a robust predictive signature and generates hypotheses about the HIV+TB+ disease state

**DOI:** 10.1101/497842

**Authors:** Fergal J Duffy, Ethan G. Thompson, Thomas J. Scriba, Daniel E Zak

**Affiliations:** Center for Infectious Disease Research (formerly Seattle Biomedical Research Institute), Seattle WA, USA; South African Tuberculosis Vaccine Initiative, Institute of Infectious Disease and Molecular Medicine & Department of Pathology, University of Cape Town, Cape Town, South Africa

**Keywords:** Tuberculosis, HIV, co-infection, machine learning, multinomial, interferon, microarray, blood transcription

## Abstract

**Background:** Current diagnostics are inadequate to meet the challenges presented by coinfection with *Mycobacterium tuberculosis* (Mtb) and HIV, the leading cause of death for HIV-infected individuals. Improved characterisation of Mtb/HIV coinfection as a distinct disease state may lead to better identification and treatment of affected individuals.

**Methods:** Four previously published TB and HIV co-infection related datasets were used to train and validate multinomial machine learning classifiers that simultaneously predict TB and HIV status. Classifier predictive performance was measured using leave-one-out cross validation on the training set and blind predictive performance on multiple test sets using area under the ROC curve (AUC) as the performance metric. Linear modelling of signature gene expression was applied to systematically classify genes as TB-only, HIV-only or combined TB/HIV.

**Results:** The optimal signature discovered was a single 10-gene random forest multinomial signature that robustly discriminates active tuberculosis (TB) from other non-TB disease states with improved performance compared with previously published signatures (AUC: 0. 87), and specifically discriminates active TB/HIV co-infection from all other conditions (AUC: 0.88). Signature genes exhibited a variety of transcriptional patterns including both TB-only and HIV-only response genes and genes with expression patterns driven by interactions between HIV and TB infection states, including the CD8+ T-cell receptor LAG3 and the apoptosis-related gene CERKL.

**Conclusions:** By explicitly including distinct disease states within the machine learning analysis framework, we developed a compact and highly diagnostic signature that simultaneously discriminates multiple disease states associated with Mtb/HIV co-infection. Examination of the expression patterns of signature genes suggests mechanisms underlying the unique inflammatory conditions associated with active TB in the presence of HIV. In particular, we observed that disregulation of CD8+ effector T-cell and NK-cell associated genes may be an important feature of Mtb/HIV co-infection.
