## Supplementary material for "Multinomial modelling of TB/HIV co-infection yields a robust predictive signature and generates hypotheses about the HIV+TB+ disease state"

### Sheet: Sheet1
Reference Probes		Variable Probes
ILMN_1667796		ILMN_1651358
ILMN_1773080		ILMN_1652306
ILMN_2100437		ILMN_1652431
ILMN_3240144		ILMN_1652736
ILMN_2389211		ILMN_1653310
ILMN_2215061		ILMN_1653466
ILMN_2090949		ILMN_1653652
ILMN_1683271		ILMN_1653711
ILMN_2221507		ILMN_1654398
ILMN_3241853		ILMN_1654639
ILMN_3237839		ILMN_1654685
ILMN_3235632		ILMN_1654875
ILMN_2050434		ILMN_1655525
ILMN_2127842		ILMN_1656040
ILMN_2406132		ILMN_1656310
ILMN_2357386		ILMN_1657871
ILMN_2412521		ILMN_1657932
ILMN_1765696		ILMN_1658016
ILMN_1755733		ILMN_1658247
ILMN_1814823		ILMN_1658420
		ILMN_1659024
		ILMN_1659077
		ILMN_1659227
		ILMN_1659255
		ILMN_1659688
		ILMN_1659786
		ILMN_1660624
		ILMN_1661266
		ILMN_1661566
		ILMN_1662280
		ILMN_1662358
		ILMN_1662451
		ILMN_1662795
		ILMN_1663347
		ILMN_1663390
		ILMN_1663437
		ILMN_1664047
		ILMN_1664124
		ILMN_1664330
		ILMN_1664464
		ILMN_1664543
		ILMN_1664828
		ILMN_1666089
		ILMN_1666445
		ILMN_1666819
		ILMN_1667408
		ILMN_1667840
		ILMN_1668092
		ILMN_1668134
		ILMN_1668277
		ILMN_1668525
		ILMN_1668634
		ILMN_1668865
		ILMN_1668984
		ILMN_1669663
		ILMN_1669888
		ILMN_1670305
		ILMN_1670322
		ILMN_1670570
		ILMN_1670576
		ILMN_1671142
		ILMN_1672024
		ILMN_1672606
		ILMN_1673113
		ILMN_1674063
		ILMN_1674574
		ILMN_1674633
		ILMN_1674640
		ILMN_1674811
		ILMN_1675062
		ILMN_1675190
		ILMN_1675640
		ILMN_1675756
		ILMN_1676042
		ILMN_1676385
		ILMN_1676893
		ILMN_1677920
		ILMN_1677997
		ILMN_1678238
		ILMN_1678422
		ILMN_1678618
		ILMN_1678919
		ILMN_1679267
		ILMN_1679357
		ILMN_1680094
		ILMN_1680192
		ILMN_1680424
		ILMN_1680435
		ILMN_1680652
		ILMN_1681301
		ILMN_1681644
		ILMN_1681721
		ILMN_1682197
		ILMN_1683093
		ILMN_1683178
		ILMN_1683450
		ILMN_1683678
		ILMN_1684227
		ILMN_1684445
		ILMN_1684694
		ILMN_1685690
		ILMN_1686109
		ILMN_1687857
		ILMN_1687947
		ILMN_1687960
		ILMN_1688231
		ILMN_1688580
		ILMN_1689329
		ILMN_1690241
		ILMN_1690754
		ILMN_1690783
		ILMN_1691264
		ILMN_1691881
		ILMN_1692177
		ILMN_1692223
		ILMN_1693192
		ILMN_1693333
		ILMN_1693338
		ILMN_1694268
		ILMN_1694325
		ILMN_1694476
		ILMN_1694548
		ILMN_1694966
		ILMN_1695157
		ILMN_1695187
		ILMN_1695404
		ILMN_1695423
		ILMN_1695621
		ILMN_1695812
		ILMN_1695853
		ILMN_1696584
		ILMN_1696654
		ILMN_1696698
		ILMN_1697499
		ILMN_1697585
		ILMN_1697777
		ILMN_1700147
		ILMN_1700610
		ILMN_1700955
		ILMN_1700994
		ILMN_1701114
		ILMN_1701789
		ILMN_1702055
		ILMN_1702501
		ILMN_1702738
		ILMN_1703263
		ILMN_1703326
		ILMN_1703622
		ILMN_1703679
		ILMN_1704665
		ILMN_1704842
		ILMN_1704870
		ILMN_1705111
		ILMN_1705458
		ILMN_1705750
		ILMN_1706635
		ILMN_1707304
		ILMN_1707695
		ILMN_1707925
		ILMN_1708249
		ILMN_1708323
		ILMN_1708580
		ILMN_1709590
		ILMN_1709634
		ILMN_1711009
		ILMN_1711030
		ILMN_1712522
		ILMN_1712914
		ILMN_1713124
		ILMN_1713266
		ILMN_1713458
		ILMN_1714445
		ILMN_1715169
		ILMN_1715401
		ILMN_1715963
		ILMN_1716195
		ILMN_1716733
		ILMN_1718565
		ILMN_1718961
		ILMN_1719975
		ILMN_1720207
		ILMN_1721888
		ILMN_1721901
		ILMN_1722025
		ILMN_1722158
		ILMN_1723912
		ILMN_1723971
		ILMN_1724479
		ILMN_1724480
		ILMN_1724666
		ILMN_1725471
		ILMN_1725661
		ILMN_1725899
		ILMN_1726591
		ILMN_1726928
		ILMN_1727364
		ILMN_1727522
		ILMN_1727567
		ILMN_1727738
		ILMN_1728197
		ILMN_1729487
		ILMN_1729749
		ILMN_1730054
		ILMN_1730454
		ILMN_1730710
		ILMN_1731137
		ILMN_1731546
		ILMN_1732049
		ILMN_1732296
		ILMN_1733324
		ILMN_1733811
		ILMN_1733963
		ILMN_1734611
		ILMN_1734814
		ILMN_1735712
		ILMN_1736729
		ILMN_1736831
		ILMN_1736911
		ILMN_1736974
		ILMN_1737205
		ILMN_1737627
		ILMN_1738468
		ILMN_1739605
		ILMN_1740298
		ILMN_1740572
		ILMN_1740875
		ILMN_1741219
		ILMN_1741632
		ILMN_1742001
		ILMN_1742380
		ILMN_1742410
		ILMN_1742601
		ILMN_1742618
		ILMN_1742901
		ILMN_1743046
		ILMN_1744912
		ILMN_1744949
		ILMN_1745103
		ILMN_1745112
		ILMN_1745242
		ILMN_1745397
		ILMN_1745522
		ILMN_1746788
		ILMN_1747589
		ILMN_1747759
		ILMN_1748915
		ILMN_1749368
		ILMN_1749722
		ILMN_1750940
		ILMN_1751120
		ILMN_1751596
		ILMN_1751816
		ILMN_1752117
		ILMN_1753111
		ILMN_1753347
		ILMN_1754858
		ILMN_1755537
		ILMN_1755582
		ILMN_1755843
		ILMN_1755990
		ILMN_1756715
		ILMN_1756953
		ILMN_1758356
		ILMN_1759075
		ILMN_1759117
		ILMN_1759155
		ILMN_1760062
		ILMN_1760189
		ILMN_1760315
		ILMN_1760688
		ILMN_1761598
		ILMN_1761910
		ILMN_1762255
		ILMN_1762284
		ILMN_1762769
		ILMN_1763260
		ILMN_1763322
		ILMN_1763455
		ILMN_1763749
		ILMN_1763852
		ILMN_1764030
		ILMN_1764573
		ILMN_1765332
		ILMN_1765518
		ILMN_1766165
		ILMN_1766264
		ILMN_1766551
		ILMN_1766736
		ILMN_1766896
		ILMN_1767281
		ILMN_1767837
		ILMN_1768016
		ILMN_1768469
		ILMN_1768582
		ILMN_1769546
		ILMN_1770387
		ILMN_1771482
		ILMN_1772036
		ILMN_1772163
		ILMN_1772387
		ILMN_1772627
		ILMN_1772697
		ILMN_1772809
		ILMN_1772964
		ILMN_1773295
		ILMN_1773650
		ILMN_1774091
		ILMN_1774250
		ILMN_1774513
		ILMN_1775011
		ILMN_1775380
		ILMN_1775405
		ILMN_1776077
		ILMN_1776157
		ILMN_1776519
		ILMN_1776640
		ILMN_1776649
		ILMN_1776953
		ILMN_1778294
		ILMN_1779043
		ILMN_1779095
		ILMN_1780831
		ILMN_1781388
		ILMN_1781560
		ILMN_1781966
		ILMN_1782237
		ILMN_1783142
		ILMN_1784292
		ILMN_1784380
		ILMN_1784749
		ILMN_1784863
		ILMN_1784948
		ILMN_1785345
		ILMN_1785732
		ILMN_1785902
		ILMN_1786429
		ILMN_1786810
		ILMN_1787526
		ILMN_1787877
		ILMN_1788002
		ILMN_1789338
		ILMN_1791039
		ILMN_1791329
		ILMN_1791511
		ILMN_1791545
		ILMN_1791759
		ILMN_1792323
		ILMN_1792455
		ILMN_1792682
		ILMN_1794074
		ILMN_1795181
		ILMN_1796094
		ILMN_1796316
		ILMN_1796397
		ILMN_1796409
		ILMN_1797428
		ILMN_1798076
		ILMN_1798177
		ILMN_1798947
		ILMN_1799028
		ILMN_1799113
		ILMN_1799848
		ILMN_1801091
		ILMN_1801216
		ILMN_1801313
		ILMN_1801776
		ILMN_1801866
		ILMN_1801939
		ILMN_1802631
		ILMN_1804509
		ILMN_1805561
		ILMN_1805807
		ILMN_1806056
		ILMN_1806349
		ILMN_1806710
		ILMN_1807919
		ILMN_1808238
		ILMN_1808634
		ILMN_1809384
		ILMN_1810836
		ILMN_1811110
		ILMN_1811387
		ILMN_1811470
		ILMN_1811927
		ILMN_1812163
		ILMN_1812327
		ILMN_1812433
		ILMN_1813338
		ILMN_1814397
		ILMN_1815239
		ILMN_1815392
		ILMN_1830462
		ILMN_2038775
		ILMN_2041190
		ILMN_2045419
		ILMN_2047112
		ILMN_2048607
		ILMN_2054019
		ILMN_2054297
		ILMN_2058782
		ILMN_2060413
		ILMN_2066060
		ILMN_2066849
		ILMN_2075800
		ILMN_2079890
		ILMN_2083066
		ILMN_2084825
		ILMN_2085525
		ILMN_2090004
		ILMN_2092850
		ILMN_2094166
		ILMN_2095506
		ILMN_2095653
		ILMN_2096372
		ILMN_2102721
		ILMN_2105441
		ILMN_2108366
		ILMN_2112580
		ILMN_2113126
		ILMN_2114720
		ILMN_2115974
		ILMN_2116877
		ILMN_2120982
		ILMN_2123450
		ILMN_2126832
		ILMN_2129545
		ILMN_2132599
		ILMN_2133316
		ILMN_2137789
		ILMN_2142752
		ILMN_2143314
		ILMN_2148785
		ILMN_2165289
		ILMN_2165753
		ILMN_2165975
		ILMN_2167011
		ILMN_2168992
		ILMN_2169490
		ILMN_2169761
		ILMN_2170814
		ILMN_2171289
		ILMN_2171384
		ILMN_2173524
		ILMN_2173975
		ILMN_2176063
		ILMN_2184373
		ILMN_2187727
		ILMN_2190851
		ILMN_2191331
		ILMN_2193213
		ILMN_2193706
		ILMN_2198408
		ILMN_2199439
		ILMN_2209515
		ILMN_2229649
		ILMN_2233783
		ILMN_2239754
		ILMN_2248970
		ILMN_2249288
		ILMN_2251253
		ILMN_2252295
		ILMN_2256050
		ILMN_2256295
		ILMN_2260082
		ILMN_2261600
		ILMN_2271875
		ILMN_2276952
		ILMN_2280548
		ILMN_2280568
		ILMN_2282959
		ILMN_2296860
		ILMN_2300526
		ILMN_2300664
		ILMN_2301083
		ILMN_2302757
		ILMN_2303166
		ILMN_2309156
		ILMN_2312228
		ILMN_2312606
		ILMN_2318011
		ILMN_2322375
		ILMN_2322498
		ILMN_2322499
		ILMN_2323427
		ILMN_2323992
		ILMN_2324574
		ILMN_2326273
		ILMN_2329290
		ILMN_2336335
		ILMN_2336647
		ILMN_2337928
		ILMN_2338963
		ILMN_2340217
		ILMN_2341724
		ILMN_2342638
		ILMN_2342835
		ILMN_2343618
		ILMN_2344971
		ILMN_2347798
		ILMN_2349061
		ILMN_2351269
		ILMN_2352380
		ILMN_2352921
		ILMN_2354191
		ILMN_2359945
		ILMN_2362581
		ILMN_2363621
		ILMN_2365091
		ILMN_2367258
		ILMN_2367671
		ILMN_2369018
		ILMN_2370573
		ILMN_2371724
		ILMN_2386008
		ILMN_2387385
		ILMN_2387952
		ILMN_2388547
		ILMN_2391051
		ILMN_2392569
		ILMN_2394210
		ILMN_2395913
		ILMN_2396903
		ILMN_2399463
		ILMN_2399769
		ILMN_2400030
		ILMN_2403965
		ILMN_2404850
		ILMN_2405324
		ILMN_2408415
		ILMN_2408663
		ILMN_2408987
		ILMN_2410516
		ILMN_2410826
		ILMN_2413064
		ILMN_2413537
		ILMN_3238213
		ILMN_3239965
		ILMN_3240420
		ILMN_3242315
		ILMN_3243112
		ILMN_3243190
		ILMN_3246957
		ILMN_3247506
		ILMN_3248874
		ILMN_3251260
		ILMN_3251361
		ILMN_3251610
		ILMN_3267451
		ILMN_3304802
		ILMN_3307868
		ILMN_3308188
		ILMN_3308808
		ILMN_3308961
		ILMN_3310840
