## Supplementary material for "Multinomial modelling of TB/HIV co-infection yields a robust predictive signature and generates hypotheses about the HIV+TB+ disease state"

### Sheet: Table S1
Gene	Description
CD160	Cell surface receptor and Ig superfamily member, associated with blood NK and CD8+ cells. Possible CD8+ immune checkpoint.
LAG3	Cell surface receptor and Ig superfamily member Lymphocyte Activation Gene 3, a close relative of CD4. CD8+ Immune checkpoint.
CD36	Cell surface receptor that, among other roles, mediates pro-inflammatory signaling in monocytes and macrophages via TLR4 and TLR6
FCGR1B	Cell surface receptor that binds the Fc region of IgG.
CERKL	Protects host cells from apoptosis while under oxidative stress
GBP6	Guanylate-binding protein 6. Interferon gamma inducible gene
ID3	Inhibits helix-loop-helix (HLH) transcription factors by forming heterodimers through its HLH domain
C1QB	Complement C1q B-chain
CD40LG	Expressed on the surface of T cells. It regulates B cell function by engaging CD40 on the B cell surface
ZDHHC19	Zinc Finger DHHC-Type Containing 19, possible cysteine S-palmitoyltransferase activity
Table S1: Genes in the adult TB random forest model

### Sheet: Table S2
testProbe	corProbe	spearman	p.value	FDR	ILMN_Gene
ILMN_1813338	ILMN_1813338	1	0	0	LAG3
ILMN_1813338	ILMN_1682993	0.863097	0	0	NKG7
ILMN_1813338	ILMN_2098126	0.83044	0	0	CCL5
ILMN_1813338	ILMN_1660462	0.824241	0	0	MCOLN2
ILMN_1813338	ILMN_1773352	0.817904	0	0	CCL5
ILMN_1813338	ILMN_1760509	0.81574	0	0	EOMES
ILMN_1813338	ILMN_1768482	0.813089	0	0	CD8A
ILMN_1813338	ILMN_2353732	0.810738	0	0	CD8A
Table S2: Genes correlated with LAG3

### Sheet: Table S3
ID	Title	b	B	n	N	E	P.Value	adj.P.Val
DC.M3.6	Cytotoxic/NK Cell	4	47	6	34694	492.113	4.42e-11	2.68e-08
LI.M7.1	T cell activation (I)	3	47	6	34694	369.085	4.65e-08	9.39e-06
LI.M7.2	enriched in NK cells (I)	3	47	6	34694	369.085	4.65e-08	9.39e-06
LI.M7.0	enriched in T cells (I)	3	56	6	34694	309.768	7.94e-08	1.2e-05
LI.M7.3	T cell activation (II)	2	30	6	34694	385.489	1.08e-05	0.00131
Table S3: Gene set enrichment for the LAG3 correlated genes
Enrichment p-values calculated by the hypergeometric test

### Sheet: Table S4
testProbe	corProbe	spearman	p.value	FDR	ILMN_Gene
ILMN_1801091	ILMN_1801091	1	0	0	CERKL
ILMN_1801091	ILMN_1787762	0.752614	0	0	HEATR1
ILMN_1801091	ILMN_2350114	0.741777	0	0	TRIM13
ILMN_1801091	ILMN_1815707	0.683978	0	0	CALML4
ILMN_1801091	ILMN_1798826	0.682063	0	0	MRPS25
ILMN_1801091	ILMN_2154322	-0.64955	0	0	SEMA3E
ILMN_1801091	ILMN_2136133	-0.6653	0	0	PABPC1
ILMN_1801091	ILMN_2214997	-0.66948	0	0	LRRFIP1
ILMN_1801091	ILMN_1675848	-0.69399	0	0	MYL12A
Table S4: Genes correlated with CERKL
